# Systematic perturbations of SETD2, NSD1, NSD2, NSD3 and ASH1L reveals their distinct contributions to H3K36 methylation

**DOI:** 10.1101/2023.09.27.559313

**Authors:** Gerry A. Shipman, Reinnier Padilla, Cynthia Horth, Bo Hu, Eric Bareke, Francisca N. Vitorino, Joanna M. Gongora, Benjamin A. Garcia, Chao Lu, Jacek Majewski

**Affiliations:** Department of Human Genetics, McGill University, Montreal, Quebec, H3A 1B1, Canada; McGill University Genome Centre, Montreal, Quebec, H3A 0G1, Canada; Department of Biochemistry & Molecular Biophysics, Washington University School of Medicine, St. Louis, Missouri 63110, USA; Department of Genetics and Development, Columbia University Irving Medical Center, New York, New York 10032, USA

**Keywords:** SETD2, NSD1, NSD2, NSD3, ASH1L, H3K36 methylation, epigenetics, transcription

## Abstract

**Background:** Methylation of histone 3 lysine 36 (H3K36me) has emerged as an essential epigenetic component for the faithful regulation of gene expression. Despite its importance in development, disease, and cancer, how the molecular agents collectively shape the H3K36me landscape is unclear.

**Results:** We use a mouse mesenchymal stem cell model to perturb the H3K36me deposition machinery and infer the activities of the five most prominent players: SETD2, NSD1, NSD2, NSD3, and ASH1L. We find that H3K36me2 is the most abundant of the three methylation states and is predominantly deposited at intergenic regions by NSD1, and partly by NSD2. In contrast, H3K36me1/3 are most abundant within exons and are positively correlated with gene expression. We demonstrate that while SETD2 deposits most H3K36me3, it also deposits H3K36me2 within transcribed genes. Additionally, loss of SETD2 results in an increase of exonic H3K36me1, suggesting other H3K36 methyltransferases (K36MTs) prime gene bodies with lower methylation states ahead of transcription. Through a reductive approach, we uncover the distribution patterns of NSD3- and ASH1L-catalyzed H3K36me2. While NSD1/2 establish broad intergenic H3K36me2 domains, NSD3 deposits H3K36me2 peaks on active promoters and enhancers. Meanwhile, the activity of ASH1L is restricted to the regulatory elements of developmentally relevant genes, and our analyses implicate PBX2 as a potential recruitment factor.

**Conclusions:** Within genes, SETD2 deposits both H3K36me2/3, while the other K36MTs are capable of depositing H3K36me1/2 independently of SETD2 activity. For the deposition of H3K36me1/2, we find a hierarchy of K36MT activities where NSD1>NSD2>NSD3>ASH1L. While NSD1 and NSD2 are responsible for most genome-wide propagation of H3K36me2, the activities of NSD3 and ASH1L are confined to active regulatory elements.
