## Supplemental Table 1 for "Systematic perturbations of SETD2, NSD1, NSD2, NSD3 and ASH1L reveals their distinct contributions to H3K36 methylation"

### Sheet: Sheet1
Supplementary Table 1
Gene name	gRNA_1 (+ strand)	gRNA_2 (- strand)	Forward validation primer	Reverse validation primer
ASH1L	GTTCATCATTGAATACCTAG (+)	GTTCGCTGACAACTTCCCCT (-)	CTGTGGTGAGCAGTGCTGTA	AGGCAGCTACTTTCACCATCA
SETD2	GAAGAAGAACAAATCCCACC (+)	GCATTCGCTTAATATCCCGG (-)	CTTGCCAGGCTAGCCTTGAA	GTGGAGCAGACCATCTTGCT
NSD1	TGTCGTGCTCTTGTGCGTAA (+)	n/a	ACTTTCTGCTGGTGGGAGTG	AACAGTAGAACTCAGCCGGC
NSD2	TCAAGACAGATGGCAAAGGG (+)	n/a	CTAAGCGCCAGTACCCTGAG	ACACAATAAGCAGTGGGCCA
NSD3	GTCATCAAGACCGAGCGGCG (+)	GAGGCCCCATCCTCGCCGCT (-)	ACTGCGGACACAGAATCCTG	GCTGCCTGTGATCCTTGACT
