## Supplemental Table 3 for "Systematic perturbations of SETD2, NSD1, NSD2, NSD3 and ASH1L reveals their distinct contributions to H3K36 methylation"

### Sheet: Supplementary_Table_6
Supplementary Table 6 - ChIP-Rx
samp	H3K36me1	H3K36me2	H3K36me3
C3H10T1-2_SETD2_KO_rep3	2.21	18.02	0.05
C3H10T1-2_SETD2_KO_rep2	3.76	25.33	0.1
C3H10T1-2_SETD2_KO_rep1	2.33	15.94	0.07
C3H10T1-2_Parental_rep3	1.83	3.63364	0.7
C3H10T1-2_Parental_rep2	1.69	11.94	0.66
C3H10T1-2_Parental_rep1	2.07	15.97	0.79
C3H10T1-2_NSD3_KO_rep3	1.95	9.32387	0.47
C3H10T1-2_NSD3_KO_rep2	1.2	10.8803	0.35
C3H10T1-2_NSD3_KO_rep1	0.81	5.10312	0.74
C3H10T1-2_NSD2_KO_rep3	1.77	15.13	0.99
C3H10T1-2_NSD2_KO_rep2	1.77	11.64	0.69
C3H10T1-2_NSD2_KO_rep1	1.37	10.8919	0.51
C3H10T1-2_NSD123_SETD2_QKO_rep3	0.86	0.0214242	0.02
C3H10T1-2_NSD123_SETD2_QKO_rep2	0.85	0.033222	0.01
C3H10T1-2_NSD123_SETD2_QKO_rep1	0.78	0.0260191	0.03
C3H10T1-2_NSD123_SETD2_ASH1L_QuiKO_rep3	0.75	0.02	0.03
C3H10T1-2_NSD123_SETD2_ASH1L_QuiKO_rep2	0.66	0.01	0.03
C3H10T1-2_NSD123_SETD2_ASH1L_QuiKO_rep1	0.92	0.02	0.03
C3H10T1-2_NSD12_SETD2_TKO_rep3	n/a	1.74	n/a
C3H10T1-2_NSD12_SETD2_TKO_rep2	1.85	0.533303	0.06
C3H10T1-2_NSD12_SETD2_TKO_rep1	1.19	1.07	0.04
C3H10T1-2_NSD12_DKO_rep2	1.36	3.2	0.66
C3H10T1-2_NSD12_DKO_rep1	1.76	3.33	0.76
C3H10T1-2_NSD1_KO_H3K36me3_rep3	0.95	3.66	0.44
C3H10T1-2_NSD1_KO_H3K36me3_rep2	1.11	4.05	0.5
C3H10T1-2_NSD1_KO_H3K36me3_rep1	1.17	5.83	0.51
C3H10T1-2_H3K36M_OE_rep2	0.912438	0.42	0.0904748
C3H10T1-2_H3K36M_OE_rep1	0.896594	0.42	0.091395
C3H10T1-2_ASH1L_KO_rep3	1.69	13.73	0.87
C3H10T1-2_ASH1L_KO_rep2	3.25	23.92	1.38
C3H10T1-2_ASH1L_KO_rep1	2.75	22.84	0.9
