## Supplemental Table 4 for "Systematic perturbations of SETD2, NSD1, NSD2, NSD3 and ASH1L reveals their distinct contributions to H3K36 methylation"

### Sheet: Sheet1
Raw mass spectrometry m/z data
		m/z
Inclusion list	Modification	(+2)	(+3)
Histone H3.1 KSAPATGGVKKPHR	unmod	829.473	553.318
	K36me3	822.483	548.658
	K36me2	815.475	543.986
	K36me1	836.481	557.99
	K27me3K36me3	815.494	543.998
	K27me3K36me2	808.486	539.326
	K27me3K36me1	829.491	553.33
	K27me3	822.483	548.658
	K27me2K36me3	808.486	539.326
	K27me2K36me2	801.478	534.654
	K27me2K36me1	822.483	548.658
	K27me2	815.475	543.986
	K27me1K36me3	829.491	553.33
	K27me1K36me2	822.483	548.658
	K27me1K36me1	843.489	562.661
	K27me1	836.481	557.99
	K27ac	822.465	548.646
Histone H3.3 KSAPSTGGVKKPHR	unmod	837.47	558.649
	K36me3	830.481	553.99
	K36me2	823.473	549.318
	K36me1	844.478	563.321
	K27me3K36me3	823.491	549.33
	K27me3K36me2	816.483	544.658
	K27me3K36me1	837.489	558.661
	K27me3	830.481	553.99
	K27me2K36me3	809.475	544.658
	K27me2K36me2	809.475	539.986
	K27me2K36me1	830.481	553.99
	K27me2	823.473	549.318
	K27me1K36me3	837.489	558.661
	K27me1K36me2	830.481	553.99
	K27me1K36me1	851.486	567.993
	K27me1	844.478	563.321
	K27ac	830.462	553.977
