## Supplemental Table 5 for "Systematic perturbations of SETD2, NSD1, NSD2, NSD3 and ASH1L reveals their distinct contributions to H3K36 methylation"

### Sheet: Supplementary_Table_4
Supplementary Table 5 Mass Spectrometry
Sample	H3K36me1	H3K36me2	H3K36me3
C3H10T1-2_SETD2_KO_rep3	20	54	1.46
C3H10T1-2_SETD2_KO_rep2	20	39.3	0.825
C3H10T1-2_SETD2_KO_rep1	19.3	40.9	0.991
C3H10T1-2_Parental_rep3	13.4	32.6	8.23
C3H10T1-2_Parental_rep2	15.1	29	6.45
C3H10T1-2_Parental_rep1	14.7	30.6	6.44
C3H10T1-2_NSD3_KO_rep3	14.4	33.5	6.63
C3H10T1-2_NSD3_KO_rep2	12.1	32.5	6.43
C3H10T1-2_NSD3_KO_rep1	14.5	33.9	6.95
C3H10T1-2_NSD2_KO_rep3	11	23.3	4.82
C3H10T1-2_NSD2_KO_rep2	10.5	20.9	4.41
C3H10T1-2_NSD2_KO_rep1	13.9	25.5	4.64
C3H10T1-2_NSD123_SETD2_QKO_rep3	0.0467	0	0
C3H10T1-2_NSD123_SETD2_QKO_rep2	0.387	0.0114	0.0264
C3H10T1-2_NSD123_SETD2_QKO_rep1	0.216	0	0.0498
C3H10T1-2_NSD123_SETD2_ASH1L_QuiKO_rep3	4.85	0	0
C3H10T1-2_NSD123_SETD2_ASH1L_QuiKO_rep2	0.0199	0	0
C3H10T1-2_NSD123_SETD2_ASH1L_QuiKO_rep1	0.0263	0	0
C3H10T1-2_NSD12_SETD2_TKO_rep3	7.94	5.17	0.517
C3H10T1-2_NSD12_SETD2_TKO_rep2	7.23	5.38	0.494
C3H10T1-2_NSD12_SETD2_TKO_rep1	8.43	5.01	0.213
C3H10T1-2_NSD12_DKO_rep3	7.2	12.6	4.15
C3H10T1-2_NSD12_DKO_rep2	7.27	10	4.39
C3H10T1-2_NSD12_DKO_rep1	7.38	9.44	4.42
C3H10T1-2_NSD1_KO_H3K36me3_rep3	7.60027	11.4596	4.77494
C3H10T1-2_NSD1_KO_H3K36me3_rep2	12.5291	12.0347	5.11634
C3H10T1-2_NSD1_KO_H3K36me3_rep1	11.902	12.512	6.10622
C3H10T1-2_H3K36M_OE_rep2	4.93	3.03	1.05
C3H10T1-2_H3K36M_OE_rep1	5.35	3.34	1.01
C3H10T1-2_ASH1L_KO_rep3	15.3	25.6	9.23
C3H10T1-2_ASH1L_KO_rep2	13.7	31.5	7.05
C3H10T1-2_ASH1L_KO_rep1	14.8	35.8	6.23
